# Multimodal profiling of peripheral blood identifies proliferating circulating effector CD4^+^ T cells as predictors for response to integrin α4β7-blocking therapy in patients with inflammatory bowel disease

**DOI:** 10.1101/2023.10.01.560386

**Authors:** Veronika Horn, Camila Cancino, Lisa Steinheuer, Benedikt Obermayer, Konstantin Fritz, Anke L. Nguyen, Christina Plattner, Diana Bösel, Marie Burns, Axel Ronald Schulz, Eleni Mantzivi, Donata Lissner, Thomas Conrad, Mir-Farzin Mashreghi, Elena Sonnenberg, Dieter Beule, Lukas Flatz, TRR241 IBDome Consortium, Zlatko Trjanoski, Carl Weidinger, Henrik E. Mei, Britta Siegmund, Kevin Thurley, Ahmed N. Hegazy

## Abstract

Despite the success of biological therapies in inflammatory bowel disease (IBD), patient management remains challenging due to a lack of therapy response predictors. Here we prospectively sampled two cohorts of IBD patient cohorts receiving the anti-integrin α4β7 antibody vedolizumab. Samples were subjected to mass cytometry, single-cell RNA sequencing, single-cell V(D)J sequencing, serum proteomics, and multidimensional flow cytometry to comprehensively assess vedolizumab-induced immunological changes in the peripheral blood and their potential associations with treatment response. Vedolizumab induced changes in the abundance of both circulating innate and adaptive immune cell compartments and modified the T cell receptor diversity of circulating gut-homing CD4^+^ memory T cells. Through integration of multimodal parameters and machine learning, we identify that pretreatment activated proliferating CD4^+^ memory T cell abundance is associated with treatment failure, independent of clinical variables, thereby providing a reliable predictive classifier with significant implications for the personalized management of IBD patients.
