## Supplementary material for "Multimodal profiling of peripheral blood identifies proliferating circulating effector CD4^+^ T cells as predictors for response to integrin α4β7-blocking therapy in patients with inflammatory bowel disease": Suppl. Table 6

### Sheet: FACS antibodies
Suppl. Table 6. Antibodies used in flow cytometry
REAGENT or RESOURCE	SOURCE	IDENTIFIER	Panel
Antibodies
CD194 (CCR4) – BV750 (clone: 1G1)	BD Biosciences	Cat# 746980, RRID:AB_2871762	Surface/TF
Integrin β7 – BV711 (clone: FIB504)	BioLegend	Cat# 321240, RRID:AB_2860844	Surface/TF/ICs
CD196 (CCR6) – BV605 (clone: G034E3)	BioLegend	Cat# 353420, RRID:AB_2561449	Surface/TF
HLA-DR – BV570 (clone : L243)	BioLegend	Cat# 307638, RRID:AB_2650882	Surface/TF/ICs
CD161 – BV421 (clone: HP-3G10)	BioLegend	Cat# 339914, RRID:AB_2561421	Surface/ICs
GPR15 – APC (clone: SA302A10)	BioLegend	Cat# 373006, RRID:AB_2632908	Surface/TF
CD183 (CXCR3) – PerCP/Cy5.5 (clone: 1C6/CXCR3)	BD Biosciences	Cat# 560832, RRID:AB_2033945	Surface/TF
CD279 (PD-1) – AF488 (clone: EH12.2H7)	BioLegend	Cat# 329936, RRID:AB_2563594	Surface
TIGIT (VSTM3) – PE/Cy7 (clone: A15153G)	BioLegend	Cat# 372714, RRID:AB_2632929	Surface
CD199 (CCR9) – PE/Dazzle 594 (clone: L053E8)	BioLegend	Cat# 358918, RRID:AB_2715935	Surface/TF/ICs
CD152 (CTLA-4) – PE (clone: BNI3)	BioLegend	Cat# 369604, RRID:AB_2566797	Surface
CD103 – BUV805 (clone: Ber-ACT8)	BD Biosciences	Cat# 748501, RRID:AB_2872912	Surface/TF
CD45RA – BUV661 (clone: 5H9)	BD Biosciences	Cat# 741654, RRID:AB_2871050	Surface/TF/ICs
CD8 – BUV563 (clone: RPA-T8)	BD Biosciences	Cat# 612914, RRID:AB_2870199	Surface/TF/ICs
CD3 – BUV496 (clone: UCHT1)	BD Biosciences	Cat# 612940, RRID:AB_2870222	Surface/TF/ICs
CD4 – BUV395 (clone: RPA-T4)	BD Biosciences	Cat# 564724, RRID:AB_2738917	Surface/TF/ICs
CD49d – BV785 (clone: 9F10)	BioLegend	Cat# 304344, RRID:AB_2800768	Surface/TF/ICs
CD25 – BV650 (clone: BC96)	BioLegend	Cat# 302634, RRID:AB_2563807	Surface/TF/ICs
Ki-67 – BV510 (clone: Ki-67)	BioLegend	Cat# 350518, RRID:AB_2563862	Surface/TF
CD127 (IL-7Rα) – AF700 (clone: A019D5)	BioLegend	Cat# 351344, RRID:AB_2566200	Surface
CD29 – PE/Cy5 (clone: TS2/16)	BioLegend	Cat# 303006, RRID:AB_314322	Surface/TF
CD197 (CCR7) – BUV737 (clone: 3D12)	BD Biosciences	Cat# 741786, RRID:AB_2871135	Surface
CD38 – BUV615 (clone: HIT2)	BD Biosciences	Cat# 751138, RRID:AB_2875165	Surface/TF/ICs
CD127 – BUV737 (clone: HIL-7R-M21)	BD Biosciences	Cat# 612794, RRID:AB_2870121	TF/ICs
T-bet – BV421 (clone: 4B10)	BioLegend	Cat# 644816, RRID:AB_10959653	TF
FOXP3 – AF700 (clone: PCH101)	Thermo Fisher Scientific	Cat# 56-4776-41, RRID:AB_1582210	TF
Gata-3 – AF488 (clone: TWAJ)	Thermo Fisher Scientific	Cat# 53-9966-42, RRID:AB_2574493	TF
EOMES – PE/Cy7 (clone: WD1928)	Thermo Fisher Scientific	Cat# 25-4877-42, RRID:AB_2573456	TF
Rorγt – PE (clone: Q21-559)	BD Biosciences	Cat# 563081, RRID:AB_2686896	TF
CD19 – BV750 (clone: HIB19)	BioLegend	Cat# 302262, RRID:AB_2810434	ICs
CD56 (NCAM) – BV510 (clone: HCD56)	BioLegend	Cat# 318340, RRID:AB_2561944	ICs
CD14 – PerCP (clone: M5E2)	BioLegend	Cat# 301848, RRID:AB_2564059	ICs
GPR15 – PE (clone: SA302A10)	BioLegend	Cat# 373004, RRID:AB_2632907	ICs
γδ TCR – BUV805 (clone: 11F2)	BD Biosciences	Cat# 748532, RRID:AB_2872943	ICs
IL-4 – BV605 (clone: MP4-25D2)	BioLegend	Cat# 500828, RRID:AB_2563879	ICs
IFN-γ – AF700 (clone: B27)	BioLegend	Cat# 506516, RRID:AB_961351	ICs
IL-10 – APC (clone: JES3-9D7)	BioLegend	Cat# 501410, RRID:AB_315176	ICs
TNF-α – PerCP/Cy5.5 (clone: MAb11)	BioLegend	Cat# 502926, RRID:AB_2204081	ICs
IL-17A – FITC (clone: BL168)	BioLegend	Cat# 512304, RRID:AB_961390	ICs
IL-22 – PE/Cy7 (clone: 22URTI)	Thermo Fisher Scientific	Cat# 25-7229-42, RRID:AB_10853346	ICs
Integrin β7 – FITC (clone: FIB504)	BioLegend	Cat# 321212, RRID:AB_830856	Surface
CD49d – BV421 (clone: 9F10)	BioLegend	Cat# 304322, RRID:AB_2563972	Surface
CD4 – PE/Vio615 (clone: VIT4)	Miltenyi	Cat# 130-113-215, RRID:AB_2726026	Cell sorting
CD45RA – PE/Cyanine7 (clone: HI100)	BioLegend	Cat# 304126, RRID:AB_10708879	Cell sorting
CD3 – PerCP/Cyanine5.5 (clone: OKT3)	BioLegend	Cat# 317336, RRID:AB_2561628	Cell sorting
CD45 – V500 (clone : HI30)	BD Biosciences	Cat# 560777, RRID:AB_1937324	Cell sorting
DAPI* (4‘,6‐diamidino‐2‐phenylindole dihydrochloride)	Sigma Aldrich	Cat# D8417	Cell sorting
