## Supplementary material for "Multimodal profiling of peripheral blood identifies proliferating circulating effector CD4^+^ T cells as predictors for response to integrin α4β7-blocking therapy in patients with inflammatory bowel disease": Suppl. Table 8

### Sheet: Antibodies
Suppl. Table 8. Antibodies used in mass cytometry.
antigen	channel	clone	manufacturer	cat_no	conjugation	titer	type/state
CD66b	89Y	REA306	Miltenyi	130-108-019	In house	1:100	type
BC1	102Pd	n.a.	Standard BioTools	201060	Preconjugated	n.a.	n.a.
BC2	104Pd	n.a.	Standard BioTools	201060	Preconjugated	n.a.	n.a.
BC3	105Pd	n.a.	Standard BioTools	201060	Preconjugated	n.a.	n.a.
BC4	106Pd	n.a.	Standard BioTools	201060	Preconjugated	n.a.	n.a.
BC5	108Pd	n.a.	Standard BioTools	201060	Preconjugated	n.a.	n.a.
BC6	110Pd	n.a.	Standard BioTools	201060	Preconjugated	n.a.	n.a.
CD19	142 Nd	BU12	DRFZ	n.a.	In house	1:100	type
CD103	143Nd	Ber-ACT3	Biolegend	350202	In house	1:50	state
CD4	144 Nd	RPAT4	Biolegend	300502	In house	1:200	type
CD45RO	146 Nd	UCHL1	In House	n.a.	In house	1:100	type
CD20	147 Sm	Rituximab	Roche	12759	In house	1:200	type
CD56	148 Nd	REA196	Miltenyi	130-108-016	In house	1:50	type
CD25	149 Sm	2A3	Standard BioTools	3149010B	Preconjugated	1:100	type
PD-1	150Gd	EH12.2H7	Biolegend	329902	In house	1:100	state
CD123	151 Eu	6H6	Standard BioTools	3151001B	Preconjugated	1:100	type
CD45RA	152 Sm	4G11	In House	n.a.	In house	1:100	type
CD303	153 Eu	201A	Standard BioTools	3153007B	Preconjugated	1:100	type
CTLA-4	154 Sm	BN13	Biolegend	369902	In house	1:100	state
CD27	155 Gd	2 E4	Sanquin	M9185	In house	1:400	type
Siglec8	156 Gd	#837535	R&D	MAB7975	In house	1:400	state
OSMR	PE	REA837	Miltenyi	130-112-738	PE-Antibody	1:50	state
PE	157 Gd	PE001	Biolegend	408102	In house	1:100	n.a.
CD1c	158 Gd	L161	Biolegend	331502	In house	1:100	type
CD161	159 Gd	HP-3G10	Standard BioTools	3159004B	Preconjugated	1:100	type
CD11c	160 Gd	BU15	Biolegend	337202	In house	1:200	type
CD69	162 Dy	FN50	Standard BioTools	3162001B	Preconjugated	1:100	type
CCR7	163 Dy	G04307	Biolegend	353202	In house	1:50	type
IgD	164 Dy	IgD26	Miltenyi	130-108-053	In house	1:100	type
CD127	165 Ho	A019D5	Standard BioTools	3165008B	Preconjugated	1:100	type
CD36	166 Er	AC106	Miltenyi	130-124-322	In house	1:400	type
TIGIT	167 Dy	VSTM3	Biolegend	372702	In house	1:50	state
CD16	169 Tm	3G8	R&D	n.a.	In house	1:200	type
CD3	170 Er	UCHT1	In House	n.a.	In house	1:400	type
CD14	171 Yb	RMO52	Miltenyi	130-108-019	In house	1:400	type
CD38	172 Yb	HIT2	Standard BioTools	1931716	Preconjugated	1:50	type
TCRgd	173 Yb	B1	Biolegend	331202	In house	1:50	type
HLA-DR	174 Yb	L243	Standard BioTools	3174001B	Preconjugated	1:50	type
B7	175 Lu	FIB504	Biolegend	321202	In house	1:400	state
CD49d	176 Yb	9F10	Biolegend	304302	In house	1:50	state
DNA	191 Ir	x	Standard BioTools	201192A	Preconjugated	x	n.a.
DNA	193 Ir	x	Standard BioTools	201192A	Preconjugated	x	n.a.
CD8	196 Pt	GN11	In House	n.a.	In house	1:400	type
CD45	198 Pt	Hi30	Biolegend	304002	In house	1:400	type
CD11b	209Bi	ICRF44	Standard BioTools	3209003B	Preconjugated	1:100	type
Antibodies were either purcahsed from Standard BioTools already labelled or were bought from another vendor and labelled in house.
