## Supplementary material for "Multimodal profiling of peripheral blood identifies proliferating circulating effector CD4^+^ T cells as predictors for response to integrin α4β7-blocking therapy in patients with inflammatory bowel disease": Suppl. Table 10

### Sheet: Suppl. Table 10_CITE-seq Ab
Suppl. Table 10. TotalSeq antibodies used in scRNAseq experiments
id	name	read	pattern	sequence	feature_type
Hashtag_1	Hashtag_1_TotalSeqC	R2	5PNNNNNNNNNN(BC)	GTCAACTCTTTAGCG	Antibody Capture
Hashtag_2	Hashtag_2_TotalSeqC	R2	5PNNNNNNNNNN(BC)	TGATGGCCTATTGGG	Antibody Capture
CD103	CD103_TotalSeqC	R2	5PNNNNNNNNNN(BC)	GACCTCATTGTGAAT	Antibody Capture
CD11c	CD11c_TotalSeqC	R2	5PNNNNNNNNNN(BC)	TACGCCTATAACTTG	Antibody Capture
CD123	CD123_TotalSeqC	R2	5PNNNNNNNNNN(BC)	CTTCACTCTGTCAGG	Antibody Capture
CD127	CD127_TotalSeqC	R2	5PNNNNNNNNNN(BC)	GTGTGTTGTCCTATG	Antibody Capture
CD14	CD14_TotalSeqC	R2	5PNNNNNNNNNN(BC)	CAATCAGACCTATGA	Antibody Capture
CD16	CD16_TotalSeqC	R2	5PNNNNNNNNNN(BC)	AAGTTCACTCTTTGC	Antibody Capture
CD161	CD161_TotalSeqC	R2	5PNNNNNNNNNN(BC)	GTACGCAGTCCTTCT	Antibody Capture
CD19	CD19_TotalSeqC	R2	5PNNNNNNNNNN(BC)	CTGGGCAATTACTCG	Antibody Capture
CD197	CD197_TotalSeqC	R2	5PNNNNNNNNNN(BC)	AGTTCAGTCAACCGA	Antibody Capture
CD1c	CD1c_TotalSeqC	R2	5PNNNNNNNNNN(BC)	GAGCTACTTCACTCG	Antibody Capture
CD20	CD20_TotalSeqC	R2	5PNNNNNNNNNN(BC)	TTCTGGGTCCCTAGA	Antibody Capture
CD25	CD25_TotalSeqC	R2	5PNNNNNNNNNN(BC)	TTTGTCCTGTACGCC	Antibody Capture
CD3	CD3_TotalSeqC	R2	5PNNNNNNNNNN(BC)	CTCATTGTAACTCCT	Antibody Capture
CD38	CD38_TotalSeqC	R2	5PNNNNNNNNNN(BC)	TGTACCCGCTTGTGA	Antibody Capture
CD4	CD4_TotalSeqC	R2	5PNNNNNNNNNN(BC)	GAGGTTAGTGATGGA	Antibody Capture
CD45	CD45_TotalSeqC	R2	5PNNNNNNNNNN(BC)	TCCCTTGCGATTTAC	Antibody Capture
CD45RA	CD45RA_TotalSeqC	R2	5PNNNNNNNNNN(BC)	TCAATCCTTCCGCTT	Antibody Capture
CD56	CD56_TotalSeqC	R2	5PNNNNNNNNNN(BC)	TTCGCCGCATTGAGT	Antibody Capture
CD69	CD69_TotalSeqC	R2	5PNNNNNNNNNN(BC)	GTCTCTTGGCTTAAA	Antibody Capture
CD8a	CD8a_TotalSeqC	R2	5PNNNNNNNNNN(BC)	GCTGCGCTTTCCATT	Antibody Capture
Integrin_b7	Integrin_b7_TotalSeqC	R2	5PNNNNNNNNNN(BC)	TCCTTGGATGTACCG	Antibody Capture
TCRgd	TCRgd_TotalSeqC	R2	5PNNNNNNNNNN(BC)	CTTCCGATTCATTCA	Antibody Capture
PD-1	PD-1_TotalSeqC	R2	5PNNNNNNNNNN(BC)	ACAGCGCCGTATTTA	Antibody Capture
HLA-DR	HLA-DR_TotalSeqC	R2	5PNNNNNNNNNN(BC)	AATAGCGAGCAAGTA	Antibody Capture
NKG2D	NKG2D_TotalSeqC	R2	5PNNNNNNNNNN(BC)	CGTGTTTGTTCCTCA	Antibody Capture
CD40	CD40_TotalSeqC	R2	5PNNNNNNNNNN(BC)	CTCAGATGGAGTATG	Antibody Capture
