## Supplementary material for "Multimodal profiling of peripheral blood identifies proliferating circulating effector CD4^+^ T cells as predictors for response to integrin α4β7-blocking therapy in patients with inflammatory bowel disease": Suppl. Table 13

### Sheet: Suppl. Table 13
Suppl. Table 13. Exact number of patients used for each run of logistic regression
Data set/ data combinations	Classifier	Included Features	Number of patients
Olink	Treatment	All	43
Olink	Response	All	27
FACS	Treatment	All	39
FACS	Response	All	29
CyTOF	Treatment	All	44
CyTOF	Response	All	29
CyTOF-a4b7	Treatment	All	44
CyTOF-a4b7	Response	All	29
Clinical data	Treatment	All	47
Clinical data	Response	All	34
Olink	Response	Top 10%	27
FACS	Response	Top 10%	29
CyTOF	Response	Top 10%	29
CyTOF-a4b7	Response	Top 10%	29
Clinical data	Response	Top 10%	34
Olink + FACS	Response	All	22
Olink + FACS	Response	Top 10%	22
Olink + FACS + Clinical data	Response	All	21
Olink + FACS + Clinical data	Response	Top 10%	22
Olink + FACS + CyTOF	Response	All	17
Olink + FACS + CyTOF	Response	Top 10%	17
Olink + FACS + CyTOF + Clinical data	Response	All	17
Olink + FACS + CyTOF + Clinical data	Response	Top 10%	17
